# Differential Transcript Usage Reveals Isoform-Level Remodeling of Tumor Biology in Clear Cell Renal Cell Carcinoma

**DOI:** 10.64898/2026.05.27.728189

**Authors:** Chinaza F. Nnam, Yiping Li, Minghui Zhang, Erick A. Mboya, Fred Kolling, Laurent Perreard, Thomas J. Palys, Elizabeth Pflugradt, Patricia A. Pioli, Marc Ernstoff, John D. Seigne, Jason R. Pettus, Bing Ren, Li Song, James Brugarolas, Brock C. Christensen, Lucas A. Salas

## Abstract

Clear cell renal cell carcinoma (ccRCC) is characterized by transcriptional reprogramming driven by hypoxia signaling, metabolic rewiring, and immune modulation. While gene-level analyses have defined key features of ccRCC biology, they do not capture isoform-level variation arising from alternative splicing. Differential transcript usage (DTU) represents an additional regulatory layer that may influence protein function, pathway activity, and clinical outcomes, yet its role in ccRCC biology and prognosis remains incompletely understood. We assessed differential expression in 127 ccRCC tumors and 33 normal-adjacent tissues from the Dartmouth Cancer Center cohort, with external validation in 94 CPTAC tumors, adjusting for cell-type proportions. DTU was identified using DRIMSeq/stageR, followed by limmavoom modeling with clinical and tumor microenvironment covariates. Transcript-based consensus clustering defined tumor subgroups, and Cox proportional hazards modeling integrated transcript-level features with clinical variables. In tumor versus normal comparisons, 1,170 transcripts exhibited significant differential usage, mapping to canonical ccRCC pathways with distinct patterns across functional and non-functional transcript classes. Consensus clustering based on transcript usage identified two subgroups with distinct angiogenic profiles and significant survival differences. Cluster-level analysis revealed DTU in genes involved in cytoskeletal organization (*ACTB*), immune processes (*B2M*), extracellular matrix organization (*FN1*, *APLP2*), and iron metabolism (*FTH1*) with protein domain alterations, including the loss of actin-associated domains in *ACTB* and immunoglobulin-like domains in *B2M*. Prognostic modeling identified twelve transcripts consistently retained across bootstraps, improving risk stratification over clinical variables alone. External validation confirmed overlapping prognostic transcripts, including *FGFR1* and *NUCB1*. Isoform-level features may serve as biomarkers and therapeutic targets in ccRCC.

**Statement of significance:** Transcript-level analysis uncovers potential regulatory pathways in ccRCC missed by gene-level approaches, revealing isoform-specific alterations that define survival sub-groups and offer potential biomarkers and therapeutic targets.
