## Supplementary material for "Differential Transcript Usage Reveals Isoform-Level Remodeling of Tumor Biology in Clear Cell Renal Cell Carcinoma": TableS2

### Sheet: Sheet1
model^	Covar(Comparison Group)	HR	95% CI	pval
~cluster + AUA	cluster (2)	0.55	0.3-1.03	0.06 .
	age	0.89	0.65-1.21	0.46
	sex(Female)	0.39	0.18-0.86	0.02*
	AUA_risk_binary(Low)	0.69	0.31-1.57	0.38*
	scaled angiogenic proportion	0.91	0.62-1.36	0.66*
~cluster only	cluster2	0.55	0.32-0.95	0.03*
	age	1.04	0.79-1.38	0.76
	sex(Female)	0.5	0.26-0.96	0.04*
	scaled angiogenic proportion	0.9	0.64-1.25	0.52
~AUA only	AUA_risk_binaryLow	0.63	0.29-1.4	0.26
	age	0.9	0.67-1.2	0.46
	sex(Female)	0.39	0.18-0.86	0.02*
	scaled angiogenic proportion	0.84	0.56-1.26	0.4
^AUA= AUA Risk Group (Binary)
