## Supplementary material for "Differential Transcript Usage Reveals Isoform-Level Remodeling of Tumor Biology in Clear Cell Renal Cell Carcinoma": Table S4

### Sheet: spilce_protein_domain_differenc
external_gene_name	seq_id	canonical_signature_desc	top_signature_desc	in_canonical_not_top	in_top_not_canonical
ACTB	ENST00000473257	- | Actin | ACTIN | Actin signature | actin_3 | Actin-like ATPase domain | Actin, alpha skeletal muscle | Actin; Chain A, domain 4 | Actins and actin-related proteins signature. | Actins signature 1. | Actins signature 2. | ASKHA_NBD_actin | Putative actin-related protein 5	- | Actin | ACTIN | Actin signature | actin_3 | Actin-like ATPase domain | Actin, alpha skeletal muscle | Actin; Chain A, domain 4 | Actins and actin-related proteins signature. | Actins signature 1. | Actins signature 2. | ASKHA_NBD_actin | Putative actin-related protein 5
ACTB	ENST00000676319	- | Actin | ACTIN | Actin signature | actin_3 | Actin-like ATPase domain | Actin, alpha skeletal muscle | Actin; Chain A, domain 4 | Actins and actin-related proteins signature. | Actins signature 1. | Actins signature 2. | ASKHA_NBD_actin | Putative actin-related protein 5	- | Actin | Actin-like ATPase domain	ACTIN | Actin signature | actin_3 | Actin, alpha skeletal muscle | Actin; Chain A, domain 4 | Actins and actin-related proteins signature. | Actins signature 1. | Actins signature 2. | ASKHA_NBD_actin | Putative actin-related protein 5
B2M	ENST00000557901	Beta-2-microglobulin | C-terminal region of a signal peptide. | Hydrophobic region of a signal peptide. | Ig-like domain profile. | igc1_4 | IgC1_beta2m | Immunoglobulin | Immunoglobulin C1-set domain | Immunoglobulins | Immunoglobulins and major histocompatibility complex proteins signature. | MHC CLASS II-RELATED | N-terminal region of a signal peptide. | Region of a membrane-bound protein pred…	C-terminal region of a signal peptide. | Hydrophobic region of a signal peptide. | N-terminal region of a signal peptide. | Region of a membrane-bound protein predicted to be outside the membrane, in the extracellular region. | Signal peptide region | SignalP-noTM	Beta-2-microglobulin | Ig-like domain profile. | igc1_4 | IgC1_beta2m | Immunoglobulin | Immunoglobulin C1-set domain | Immunoglobulins | Immunoglobulins and major histocompatibility complex proteins signature. | MHC CLASS II-RELATED | SignalP-TM
FN1	ENST00000456923	- | C-terminal region of a signal peptide. | Complement Module, domain 1 | consensus disorder prediction | Fibronectin 1 | Fibronectin 1a isoform 1 | fibronectin isoform X1 | Fibronectin isoform X1 | fibronectin isoform X5 | Fibronectin type I domain | Fibronectin type II domain | Fibronectin type II repeat signature | Fibronectin type III | Fibronectin type III domain | Fibronectin type-I domain…	Complement Module, domain 1 | consensus disorder prediction | Fibronectin 1 | fibronectin isoform X1 | Fibronectin isoform X1 | Fibronectin type I domain | Fibronectin type III | Fibronectin type III domain | Fibronectin type III repeat signature | Fibronectin type-I domain profile. | Fibronectin type-I domain signature. | Fibronectin type-III domain profile. | FN1 | FN1_2 | FN3 | FN3_2 | FnI-lik…	- | C-terminal region of a signal peptide. | Fibronectin 1a isoform 1 | fibronectin isoform X5 | Fibronectin type II domain | Fibronectin type II repeat signature | Fibronectin type-II collagen-binding domain profile. | Fibronectin type-II collagen-binding domain signature. | FN2 | FN2_2 | Hydrophobic region of a signal peptide. | Kringle-like | N-terminal region of a signal peptide. | Region of …	Fibronectin type III repeat signature
FTH1	ENST00000526640	- | Euk_Ferritin | FERRITIN | Ferritin heavy chain | Ferritin iron-binding regions signature 1. | Ferritin iron-binding regions signature 2. | Ferritin-like | Ferritin-like diiron domain profile. | Ferritin-like domain	- | Euk_Ferritin | FERRITIN | Ferritin heavy chain | Ferritin iron-binding regions signature 1. | Ferritin iron-binding regions signature 2. | Ferritin-like | Ferritin-like diiron domain profile. | Ferritin-like domain
